# Structural characterization of ligand binding and pH-specific enzymatic activity of mouse Acidic Mammalian Chitinase

**DOI:** 10.1101/2023.06.03.542675

**Authors:** Roberto Efraín Díaz, Andrew K. Ecker, Galen J. Correy, Pooja Asthana, Iris D. Young, Bryan Faust, Michael C. Thompson, Ian B. Seiple, Steven J. Van Dyken, Richard M. Locksley, James S. Fraser

**Affiliations:** Department of Bioengineering and Therapeutic Sciences, University of California, San Francisco, San Francisco, CA 94158, USA; Tetrad Graduate Program, University of California, San Francisco, San Francisco, CA 94158, USA; Department of Pharmaceutical Chemistry, University of California, San Francisco, San Francisco, CA 94158, USA; Cardiovascular Research Institute, University of California, San Francisco, San Francisco, CA 94158, USA; Chemistry and Chemical Biology Graduate Program, University of California, San Francisco, San Francisco, CA 94158, USA; Department of Biochemistry and Biophysics, University of California, San Francisco, San Francisco, CA 94158, USA; Biophysics Graduate Program, University of California, San Francisco, San Francisco, CA 94158, USA; Department of Chemistry and Chemical Biology, University of California, Merced, Merced, CA 95343, USA; Department of Pathology and Immunology, Washington University School of Medicine in St. Louis, St. Louis, MO 63110, USA; Department of Medicine, University of California, San Francisco, San Francisco, CA 94158, USA; Department of Microbiology and Immunology, University of California, San Francisco, San Francisco, CA 94143, USA; University of California, San Francisco, Howard Hughes Medical Institute, San Francisco, CA 94143, USA

## Abstract

Chitin is an abundant biopolymer and pathogen-associated molecular pattern that stimulates a host innate immune response. Mammals express chitin-binding and chitin-degrading proteins to remove chitin from the body. One of these proteins, Acidic Mammalian Chitinase (AMCase), is an enzyme known for its ability to function under acidic conditions in the stomach but is also active in tissues with more neutral pHs, such as the lung. Here, we used a combination of biochemical, structural, and computational modeling approaches to examine how the mouse homolog (mAMCase) can act in both acidic and neutral environments. We measured kinetic properties of mAMCase activity across a broad pH range, quantifying its unusual dual activity optima at pH 2 and 7. We also solved high resolution crystal structures of mAMCase in complex with oligomeric GlcNAcn, the building block of chitin, where we identified extensive conformational ligand heterogeneity. Leveraging these data, we conducted molecular dynamics simulations that suggest how a key catalytic residue could be protonated via distinct mechanisms in each of the two environmental pH ranges. These results integrate structural, biochemical, and computational approaches to deliver a more complete understanding of the catalytic mechanism governing mAMCase activity at different pH. Engineering proteins with tunable pH optima may provide new opportunities to develop improved enzyme variants, including AMCase, for therapeutic purposes in chitin degradation.
