## Supplementary material for "Structural characterization of ligand binding and pH-specific enzymatic activity of mouse Acidic Mammalian Chitinase": STable 3.2

### Sheet: Subsite Occupancy
PDB ID	Chain	Asp138 Active Conf. (Conf. B)	-4	-3	-2.5	-2	-1.5	-1	1	+1'	2
8FR9	A	0.29	0	0	0.53	0.47	0.53	0.47	0	1	1
8FR9	B	0.32	0	0.33	0.33	0.66	0.33	0.33	0.5	0.5	1
8FRB	A	0.47	0	0	0.54	0.46	0.54	0.46	0.38	0.62	1
8FRB	B	0.65	0	0.26	0	1	0	0.74	1	0	1
8FRB	C	0.5	0	0.47	0	1	0	0.53	0.47	0.53	1
8FRB	D	0.66	0	0	0	1	0	1	1	0	1
8FRA	A	0.3	0	0	1	0	1	0	0	1	1
8FRA	B	0.52	0	0	0	1	0	1	0.57	0.43	1
8FRA	C	0.5	0	0.55	0	1	0	0.45	1	0	1
8FRA	D	0.33	0	0	1	0	1	0	0	1	1
8FRC	A	0.47	0	0.44	0	1	0	0.56	1	0	1
8FRC	B	0.5	0	0.42	0	1	0	0.58	1	0	1
8FRD	A	0.54	0	0.43	0	1	0	0.58	1	0	0.85
8FRD	B	0.68	0	0	0	1	0	1	1	0	1
8FRG	A	0.35	0	0	1	0	1	0	0.68	0.32	1
8FRG	B	0.46	0	0.49	0	1	0	0.51	0.64	0.36	1
8GCA	A	0.47	0.78	0.78	0	1	0	0.87	0.87	0	0.65
8GCA	B	0.52	0	1	0	1	0	1	1	0	1
