## Supplementary material for "Structural characterization of ligand binding and pH-specific enzymatic activity of mouse Acidic Mammalian Chitinase": STable 3.3

### Sheet: PDB2PQR
								pKa (avg)			pKa (chain A)			pKa (chain B)			pKa (chain C)			pKa (chain D)			pKa (chain E)			pKa (chain F)
Protein	Source	PDB ID	Res (Å)	pH	Ligand	Optimum pH Stability	D2 Conformation	D1	D2	E	D1	D2	E	D1	D2	E	D1	D2	E	D1	D2	E	D1	D2	E	D1	D2	E
AMCase	M. musculus	8FG5	1.3	5	-	3.7	Active	3.29	11.98	6.22	3.29	11.98	6.22	-	-	-	-	-	-	-	-	-	-	-	-	-	-	-
AMCase	M. musculus	8FG5	1.3	5	-	3.7	Inactive	2.06	12.86	7.51	2.06	12.86	7.51	-	-	-	-	-	-	-	-	-	-	-	-	-	-	-
AMCase	M. musculus	8FG7	1.64	8	-	4.1	Active	3.42	12.97	6.19	3.42	12.97	6.19	-	-	-	-	-	-	-	-	-	-	-	-	-	-	-
AMCase	M. musculus	8FG7	1.64	8	-	4.1	Inactive	2.01	13.05	7.58	2.01	13.05	7.58	-	-	-	-	-	-	-	-	-	-	-	-	-	-	-
AMCase	M. musculus	8FRC	1.95	4.91	GlcNAc2	3.4	Active	3.405	12.12	6.18	3.38	12.02	5.99	3.43	12.22	6.37	-	-	-	-	-	-	-	-	-	-	-	-
AMCase	M. musculus	8FRC	1.95	4.91	GlcNAc2	3.5	Inactive	2.105	13.215	7.485	2.11	13.14	7.21	2.1	13.29	7.76	-	-	-	-	-	-	-	-	-	-	-	-
AMCase	M. musculus	8FR9	1.5	5.08	GlcNAc2	3.4	Active	3.335	12.65	6.245	3.29	12.48	6.4	3.38	12.82	6.09	-	-	-	-	-	-	-	-	-	-	-	-
AMCase	M. musculus	8FR9	1.5	5.08	GlcNAc2	3.5	Inactive	2.035	12.94	7.48	2.08	12.85	7.61	1.99	13.03	7.35	-	-	-	-	-	-	-	-	-	-	-	-
AMCase	M. musculus	8FRB	1.7	5.25	GlcNAc2	3.5	Active	3.3675	12.0925	6.31	3.35	12.18	6.05	3.37	12.11	6.28	3.42	11.83	6.75	3.33	12.25	6.16	-	-	-	-	-	-
AMCase	M. musculus	8FRB	1.7	5.25	GlcNAc2	3.6	Inactive	2.0525	13.0625	7.5625	2.04	12.82	7.14	2.05	13.06	7.61	2.11	13.14	7.86	2.01	13.23	7.64	-	-	-	-	-	-
AMCase	M. musculus	8FRD	1.68	5.25	GlcNAc2	3.5	Active	3.385	12.295	6.085	3.31	12.36	5.84	3.46	12.23	6.33	-	-	-	-	-	-	-	-	-	-	-	-
AMCase	M. musculus	8FRD	1.68	5.25	GlcNAc2	3.6	Inactive	2.175	12.88	7.535	2.09	12.76	7.26	2.26	13	7.81	-	-	-	-	-	-	-	-	-	-	-	-
AMCase	M. musculus	8FRG	1.74	5.43	GlcNAc2	3.5	Active	3.35	12.275	6.665	3.26	12.47	6.53	3.44	12.08	6.8	-	-	-	-	-	-	-	-	-	-	-	-
AMCase	M. musculus	8FRG	1.74	5.43	GlcNAc2	3.6	Inactive	2.09	12.89	7.91	2.09	12.77	7.78	2.09	13.01	8.04	-	-	-	-	-	-	-	-	-	-	-	-
AMCase	M. musculus	8FRA	1.95	5.6	GlcNAc2	3.1	Active	3.4275	12.1925	6.4425	3.43	11.64	6.17	3.38	12.31	6.69	3.41	12.39	6.28	3.49	12.43	6.63	-	-	-	-	-	-
AMCase	M. musculus	8FRA	1.95	5.6	GlcNAc2	3.3	Inactive	2.025	13.27	7.45	2.03	13.15	6.93	1.96	13.43	7.98	2	13.48	7.57	2.11	13.02	7.32	-	-	-	-	-	-
AMCase	M. musculus	8GCA	1.7	4.74	GlcNAc3	3.5	Active	3.465	12.915	7.38	3.5	13.77	8.35	3.43	12.06	6.41	-	-	-	-	-	-	-	-	-	-	-	-
AMCase	M. musculus	8GCA	1.7	4.74	GlcNAc3	3.6	Inactive	2.055	13.44	8.615	2.09	13.58	9.64	2.02	13.3	7.59	-	-	-	-	-	-	-	-	-	-	-	-
Class V Chitinase	N. tabacum	3ALF	1.2	8.5	-	4.2	Inactive	4.55	13.02	8.06	4.55	13.02	8.06										-	-	-	-	-	-
Class V Chitinase	A. thaliana	3AQU	2.01	5.6	-	4.1	Inactive	5.4375	12.695	7.775	5.1	13.13	7.74	5.11	12.83	7.64	5.91	12.71	7.96	5.63	12.11	7.76	-	-	-	-	-	-
AMCase	H. sapiens	3FXY	2	4.6	-	3.3	Inactive	2.1275	12.6775	7.3075	2.08	12.71	7.27	2.11	12.78	7.41	2.33	12.36	7.43	1.99	12.86	7.12	-	-	-	-	-	-
AMCase	H. sapiens	3RM4	1.9	6.5	Compound 1	3.7	Inactive	2.12	13.12	7.57	2.16	13.19	7.42	2.08	13.05	7.72	-	-	-	-	-	-	-	-	-	-	-	-
AMCase	H. sapiens	3RM8	1.8	6.5	Compound 2	3.6	Inactive	2.02	12.86	6.905	2.09	13.02	6.83	1.95	12.7	6.98	-	-	-	-	-	-	-	-	-	-	-	-
AMCase	H. sapiens	3RME	1.8	6.5	Compound 5	3.6	Inactive	2.1	13.035	7.29	2.09	13.26	7.08	2.11	12.81	7.5	-	-	-	-	-	-	-	-	-	-	-	-
Chitinase 1	S. cerevisiae	2UY2	1.6	7.5	-	3.4	Active	5.49	12.08	4.94	5.49	12.08	4.94	-	-	-	-	-	-	-	-	-	-	-	-	-	-	-
Chitinase 1	S. cerevisiae	2UY3	1.9	7.5	8-chlorotheophylline	3.3	Active	5.66	12.53	4.33	5.66	12.53	4.33	-	-	-	-	-	-	-	-	-	-	-	-	-	-	-
AMCase	H. sapiens	2YBU	2.25	7.4	Bisdionin F	4	Active	3.48833	12.8067	6.465	3.37	12.76	6.44	3.45	12.82	6.45	3.54	12.73	6.77	3.57	12.85	6.3	3.48	12.95	6.61	3.52	12.73	6.22
AMCase	H. sapiens	3FY1	1.7	7.5	Methylallosamidin	3.6	Active	2.99	12.01	5.95	2.58	10.97	5.44	3.39	13.04	6.46	-	-	-	-	-	-	-	-	-	-	-	-
Chitinase 60	M. marina	4HME	2.07	5.5	-	4.4	Active	6.71	12.51	6.55	6.71	12.51	6.55	-	-	-	-	-	-	-	-	-	-	-	-	-	-	-
Chitinase A	C. revoluta	4MNJ	1.58	7	-	4.7	Active	5.96	11.36	5.21	5.96	11.36	5.21	-	-	-	-	-	-	-	-	-	-	-	-	-	-	-
Chitinase A	C. revoluta	4R5E	1.5	7	Allosamidin	4.7	Active	6.81	12.46	6.35	6.81	12.46	6.35	-	-	-	-	-	-	-	-	-	-	-	-	-	-	-
Chitinase 1	S. cerevisiae	4TXE	1.8	7.5	Compound 5	3.4	Active	5.63	12	4.9	5.63	12	4.9	-	-	-	-	-	-	-	-	-	-	-	-	-	-	-
